# Neutrophils orchestrate pre-metastatic immunosuppressive bone marrow remodeling during prostate cancer metastasis

**DOI:** 10.64898/2026.10.08.757800

**Authors:** Yingkui Tang, Xuan Zhou, Duocai Li, Yadan Liu, Guanghui Zhu, Jian Wang, Xiumei Wu, Da Zhong, Ziyi Li, Haojie Huang, Bin-Zhi Qian, Yuanyuan Zhang, Jianru Xiao, Zhiying Yue, Sujun Chen, Shancheng Ren

**Affiliations:** West China School of Public Health and West China Fourth Hospital, and State Key Laboratory of Biotherapy, Sichuan University; Chengdu, 610041, P.R. China; Department of Urology, Shanghai Changzheng Hospital, Naval Medical University; Shanghai, 200003, P.R. China; Department of Urology, The Affiliated Hospital of Jiangnan University; Wuxi, 214122, P.R. China; Jiangsu Cancer Hospital, Jiangsu Institute of Cancer Research, The Affiliated Cancer Hospital of Nanjing Medical University; Nanjing, 211166, P.R. China; National Key Laboratory of Immunity and Inflammation, Suzhou Institute of Systems Medicine, Chinese Academy of Medical Sciences & Peking Union Medical College; Suzhou, 215123, P.R. China; Department of Urology, Institute of Urologic Science and Technology, The First Affiliated Hospital, Zhejiang University School of Medicine; Hangzhou, 310003, P.R. China; Fudan University Shanghai Cancer Center, Shanghai Medical College, Center for Integrative Spatial-Omics Research, The Human Phenome Institute, Zhangjiang-Fudan International Innovation Center, Fudan University; Shanghai, 200433, P.R. China; State Key Laboratory of Molecular Oncology, National Cancer Center/National Clinical Research Center for Cancer/Cancer Hospital, Chinese Academy of Medical Sciences and Peking Union Medical College; Beijing, 100021, P.R. China; Department of Orthopedic Oncology, The Second Affiliated Hospital of Naval Medical University; Shanghai, 200003, P.R. China; Precision Research Center for Refractory Diseases, Shanghai General Hospital, Shanghai Jiaotong University, School of Medicine; Shanghai, 200240, P.R. China

**Author notes:** Corresponding author. (S.R.), (S.C.), (Z.Y.), (J.X.).

**Keywords:** Prostate cancer, Bone metastasis, Pre-metastatic niche, Tumor-associated neutrophils, IGF1, Immunosuppression

## Abstract

The dynamic reprogramming of the bone marrow (BM) microenvironment during metastatic progression is poorly defined. Through single-cell profiling of BM samples spanning benign conditions, high-risk bone metastatic potential localized prostate cancer (HMP) and established bone metastatic prostate cancer (PCa), we uncovered a primary tumor-to-BM signaling axis that orchestrates niche formation through neutrophil-mediated remodeling. Tumor-associated neutrophils (TANs) emerge during the HMP stage, persist throughout metastatic progression, correlate with poor patient prognosis, and exhibit direct immunosuppressive activity that contributes to a BM environment permissive to metastatic colonization. Functional and genetic studies showed that tumor-associated systemic IGF1 reprogrammed BM neutrophils through IGF1R-MAPK/ERK-KLF4 signaling, with IL-1β, reactive oxygen species and nitric oxide contributing to TAN-mediated T cell suppression. Tumor-cell Igf1 perturbation, IGF1R blockade and neutrophil-specific *Igf1r* deletion attenuated TAN-associated BM remodeling, and reduced subsequent bone metastatic progression. In bone-metastasis models, combined IGF1R and PD-1 blockade suppressed bone-metastatic progression. Translationally, our investigator-initiated clinical trial (NCT06866548) of teprotumumab plus tislelizumab in patients with established metastatic castration-resistant prostate cancer (mCRPC) provided initial safety data and exploratory clinical observations. Together, these findings identify IGF1R-dependent neutrophil reprogramming as a functionally important component of the evolving PCa bone metastatic microenvironment and provide a rationale for therapeutic targeting of IGF1R signaling together with immune checkpoint blockade.
