## Supplemental Tables 1-11 for "Neutrophils orchestrate pre-metastatic immunosuppressive bone marrow remodeling during prostate cancer metastasis": TableS1_clinical_upload.xlsx

### Sheet: Sheet1
Main cohort
ID	Age (years)	Sample site	Sample method	Gleason score	PSA (ng/mL)	TNM	Disease status at sampling	Group	ADT (Y/N)	Sample time	Metastasis at follow-up (time from sampling)
B1	63	Bone	Surgery					Benign		2020.3
B2	72	Bone	Surgery					Benign		2020.3
B3	57	Bone	Surgery					Benign		2020.3
B4	42	Bone	Surgery					Benign		2026.3
B5	36	Bone	Surgery					Benign		2026.6
B6	71	Bone	Surgery					Benign		2026.6
P1	47	Bone	Biopsy	4+4=8	124.59	T2cN0M0	Localized	HMP	N	2020.3	Y (6 years)
P2	75	Bone	Biopsy	5+4=9	100	T2cN1M0	Localized	HMP	N	2020.4	Y (6 years)
P3	79	Bone	Biopsy	3+4=7	14.2	T2aN0M0	Localized	HMP	N	2019.12	Y (6 years)
P4	73	Bone, Prostate	Biopsy	5+4=9	11.3	T2cN0M0	Localized	HMP	N	2024.1	N (2 years)
P5	77	Bone, Prostate	Biopsy	5+4=9	53.4	T3N0M0	Localized	HMP	N	2024.1	N (2 years)
P6	58	Bone, Prostate	Biopsy	5+4=9	61.25	T2cN0M0	Localized	HMP	N	2024.3	N (2 years)
P7	71	Bone	Surgery	5+4=9	117.8	T3bN1M0	Localized	HMP	N	2024.4	N (2 years)
M1	73	Bone	Surgery	4+3=7	>2000	T3N1M1b	mHSPC	Mets	N	2022.7
M2	77	Bone	Surgery	unknown	1508	T3N1M1b	mCRPC	Mets	Y	2022.6
M3	66	Bone	Biopsy	4+3=7	13.05	T3N1M1b	mCRPC	Mets	Y	2022.6
M4	74	Bone	Surgery	unknown	28.25	T3N1M1b	mCRPC	Mets	Y	2022.7
M5	63	Bone	Biopsy	unknown	1384	T3N0M1b	mHSPC	Mets	N	2022.7
M6	70	Bone	Surgery	unknown	>100	T3N1M1b	mHSPC	Mets	N	2023.2
M7	79	Bone	Surgery	unknown	1042	T3N1M1c	mHSPC	Mets	N	2023.2
Extended Mets samples
M8	70	Bone, Prostate	Biopsy	5+4=9	156.7	T3N0M1	mHSPC	Mets	N	2024.3
M9	68	Bone, Prostate	Biopsy	4+4=8	69.1	T3bN0M1	mHSPC	Mets	N	2024.3
IIT samples
M10	68	Bone	Biopsy	4+5=9	43.9	T3N0M1b	mCRPC	Mets	Y	2025.3
M11	74	Bone	Biopsy	4+3=7	5.66	T3N1M1c	mCRPC	Mets	Y	2025.3
M12	76	Bone	Biopsy	5+4=9	52.3	T3N1M1b	mCRPC	Mets	Y	2025.3
Abbreviations: HMP, High-risk bone Metastatic Potential; Mets, bone metastasis; mHSPC, metastatic hormone-sensitive prostate cancer; mCRPC, metastatic castration-resistant prostate cancer; ADT, androgen deprivation therapy; PSA, prostate-specific antigen; TNM, tumor–node–metastasis stage.
