## Supplemental Tables 1-11 for "Neutrophils orchestrate pre-metastatic immunosuppressive bone marrow remodeling during prostate cancer metastasis": TableS2_signature.xlsx

### Sheet: Endothelial
Capillary (PMID: 32059779)	Vein (PMID: 32059779)	Artery (PMID: 32059779)
AW112010	Apoe	Apoe
BC028528	Bgn	Atf3
Car4	Ctla2a	Cxcl12
Cd200	Icam1	Cyp1a1
Cd300lg	Il6st	Ednrb
Gpihbp1	Ptgs1	Gkn3
Kdr	Tmsb10	Hrct1
Rgcc	Vcam1	Lrg1
Sgk1	Vwf	Plac8
Sparc		Sparcl1

### Sheet: Monocytic
GOBP_PHAGOCYTOSIS_ENGULFMENT	REACTOME_MHC_CLASS_II_ANTIGEN_PRESENTATION	GOBP_WOUND_HEALING	Cytokine.chemokine	GOBP_REACTIVE_OXYGEN_SPECIES_BIOSYNTHETIC_PROCESS	MDSC(PMID:32086381)	GOBP_MONOCYTE_EXTRAVASATION	GOBP_MONOCYTE_ACTIVATION	HALLMARK_INFLAMMATORY_RESPONSE	HALLMARK_ANGIOGENESIS	M2(PMID:29961579)	M1(PMID:29961579)
ABCA7	AP2B1	CDH3	CXCL1	MIR675	Wfdc17	JAML	ADAM10	CXCL10	VCAN	ARG1	NOS2
RAB31	CD74	MIR892B	CXCL2	TRAP1	Ifitm1	SIRPA	LILRB4	CCL2	POSTN	ARG2	IL12A
CD300A	AP2S1	SH2B3	CXCL3	TLR6	Il1b	AGER	SPACA3	CCL5	FSTL1	IL10	IL12B
XKR4	CTSA	MIR1298	PF4	MTCO2P12	BC100530	PLCB1	CSF1	FPR1	LRPAP1	CD32	FCGR1A
CLCN3	KIF26A	CHMP4BP1	CXCL5	PARK7	Srgn	PECAM1	FN1	CCL20	STC1	CD163	FCGR1B
DOCK1	KIF2A	OCLN	CXCL6	CLCN3	Gm5483	CCR2	FOXP1	IL1A	LPL	CD23	FCGR1C
ABCA1	AP1M1	TSPAN32	PPBP	CTNS	Stfa2l1	PDGFD	MT1G	CXCL8	VEGFA	CD200R1	CD80
ANO6	RAB7A	CDKN1A	CXCL8	CYBA	Stfa2	CD47	NPY	CCL7	PF4	CD274	IL23A
AIF1	TUBA3D	MYL9	CXCL9	CYBB	Prok2		AZU1	CCL22	THBD	PDCD1LG2	CXCL9
F2RL1	KIFAP3	YAP1	CXCL10	CYP1A1	Ifitm2		DYSF	CXCL11	FGFR1	MARCO	CXCL10
FCGR1A	DYNC1I2	VAV3	CXCL11	CYP1A2	Junb		HYAL2	CCR7	TNFRSF21	CSF1R	CXCL11
FCGR2B	CAPZB	MERTK	CXCL12	PIKFYVE	Dusp1		ADAM9	EDN1	CCND2	CD206	CD86
SH3BP1	KIF22	PROCR	CXCL13	ABCD1	Socs3		CD33	CD40	COL5A2	IL1RN	IL1A
ALOX15	DNM2	ARFGEF1	CXCL14	ABCB7	Btg1			CXCL9	ITGAV	IL1R2	IL1B
STAP1	KIF3C	MYL12A	CXCL15	ABCD2	1600014C10Rik			IL6	SERPINA5	IL4R	IL6
GATA2	DYNLL1	PDPN	CXCL16	ALOX5	Selplg			IL1B	KCNJ8	CCL4	TNF
HAVCR1	LAG3	GNA13	CXCL17	FYN	Asprv1			TLR2	APP	CCL13	HLA-DRA
XKR6	KIF4A	HPSE	XCL1	MPV17L	Igfbp6			IL1R1	JAG1	CCL20	CCL5
GSN	AP1B1	FERMT2	XCL2	H19	Gm5150			CD69	COL3A1	CCL17	IRF5
NCKAP1L	LGMN	IL24	CX3CL1	GRIN1	Pla2g7			ICAM1	SPP1	CCL18	IRF1
XKR7	SEC23A	ADAMTS13	CCL2	INS	Csf3r			CCRL2	NRP1	CCL22	CD40
ITGA2	TUBB1	EMILIN1	CCL3	ARG2	Cxcr2			AQP9	OLR1	CCL24	IDO1
ITGAM	KIF3B	HPS5	CCL4	RHOA	Tpd52			EREG	PDGFA	LYVE1	KYNU
ITGB2	CTSH	PDCD10	CCL5	DUOXA2	Tspo			C3AR1	PTK2	VEGFA	CCR7
XKR5	DCTN6	C1QTNF1	CCL6	MIR181A2	Cyp4f18			GNA15	SLCO2A1	VEGFB
XKR9	TUBB4A	LRG1	CCL7	MIR21	Grina			CMKLR1	PGLYRP1	VEGFC
MSR1	KLC3	CLIC1	CCL8	MIR24-1	Fabp5			PTGER4	VAV2	VEGFD
MYH9	AP1S1	JAML	CCL9	MAOB	Clec4d			LIF	S100A4	EGF
BIN2	DNM1	CNN2	CCL11	MMP8	Steap4			IL15	MSX1	CTSA
GULP1	SH3GL2	COL1A1	CCL12	MPO	Map1lc3b			NAMPT	VTN	CTSB
PLCG2	CTSC	COL3A1	CCL13	MT-CO2	Ccr1			OPRK1	TIMP1	CTSD
TREM2	KIF20A	ARHGEF19	CCL14	NDUFC2	Lrg1			ITGB8	APOH	TGFB1
XKR8	SEC24A	CHMP4B	CCL15	DUOX2	Clec4e			PTAFR	PRG2	TGFB2
APPL2	ACTR1B	COL5A1	CCL16	NOX4	Ctsd			ADM	JAG2	TGFB3
ADGRB1	CAPZA1	REG3G	CCL17	ACOX1	Cd84			PLAUR	LUM	MMP14
RAC1	CTSD	COMP	CCL18	PLCG2	Gcnt2			NFKB1	CXCL6	MMP19
RAC3	KIF18A	DCBLD2	CCL19	DUOX1	Arg2			INHBA		MMP9
VAMP7	CLTA	ADORA2A	CCL20	PPARA	BC117090			OSM		CLEC7A
THBS1	TUBA1B	CD109	CCL21	SLC30A10	Npl			TNFSF10		WNT7B
C3	KLC1	CPB2	CCL22	INAVA	Fgl2			TNFSF15		FASL
MEGF10	CANX	CLDN4	CCL23	SPHK2	Rnf149			IFNGR2		TNFSF12
BECN1	TUBA4A	CLDN3	CCL24	ADGRB1	Sephs2			ADGRE1		TNFSF8
MARCO	AP1M2	DGKK	CCL25	RAB27A	S100a6			IL12B		CD276
TIMD4	KIF3A	CRK	CCL26	SLC5A3	Lmnb1			CSF1		VTCN1
ARHGAP12	ACTR10	MAPK14	CCL27	NCF1	Amica1			CXCL6		MSR1
CD36	DCTN4	CARMIL2	CCL28	SLC18A2	Eif4ebp1			TNFRSF9		FN1
ELMO1	CTSL	CSRP1	NGF	SNCA	Msrb1			LYN		IRF4
ARHGAP25	DYNC1LI2	CLDN19	CD40LG	SOD1	Ubb			ACVR2A
CDC42	CTSV	ADRA2A	EGF	SOD2	C5ar1			LDLR
	DCTN3	ADRA2B	EPO	MIR590	Ypel3			BDKRB1
	KLC4	CTSG	FGF2	TLR4	Fcgr3			HRH1
	TUBB2A	ADRA2C	FGF4	UCP1	Gsr			F3
	TUBB2B	DAG1	FLT3LG	ZNF205	Taldo1			BST2
	KIF23	DGKA	CSF3	SLC25A33	Atp6v1g1			PTGIR
	ACTR1A	DGKB	CSF2	COA8	S100a11			CD55
	KIF11	DGKG	HGF	GBF1	Hp			CALCRL
	SEC31A	DGKH	CCL1	CFLAR	Alox5ap			CSF3
	CENPE	DGKQ	ICAM1	CCN6	Litaf			GPR132
	SEC24B	ADAMTS18	IFNA2	DUOXA1	Txn1			IL4R
	KIF2B	NLRP6	IFNB1	CD36	Upp1			NLRP3
	CLTC	ABAT	IFNG	PAGE4	AB124611			IL15RA
	OSBPL1A	DRD5	IL1A		Gpcpd1			ADORA2B
	KIF2C	DSP	IL1B		Snap23			GCH1
	CTSK	HBEGF	IL1RN		Il4ra			OLR1
	ARF1	TOR1A	IL2		Hist1h2bc			PTGER2
	DYNC1LI1	EDN1	IL2RA		Retnlg			CSF3R
	SEC24D	ANO6	IL3		Myd88			MYC
	AP1S3	CADM4	IL4		Adipor1			RELA
	TUBA3E	ELK3	IL5		Stk17b			TNFAIP6
	SAR1B	DMTN	IL6		Zyx			IL7R
	KIF5A	EPHB2	IL7		Rgs3			IL18
	SEC13	ERBB2	IL9		Il1f9			GABBR1
	DYNC1I1	ERBB3	IL10		Hdc			CD82
	AP2M1	EREG	IL11		Atg3			TNFSF9
	RACGAP1	EVPL	IL12B		Gda			NMUR1
	CTSS	EXT1	IL12A		Slc40a1			IL2RB
	KIF15	F2	IL13		Tarm1			TLR1
	CTSB	F2R	IL15		Cdk2ap2			LPAR1
	AP1G1	F2RL1	IL16		Stfa3			IRAK2
	DCTN5	F2RL2	IL17A		Glipr2			RIPK2
	TUBA1A	F3	IL18		Tacstd2			MMP14
	TUBA1C	F5	IL20		Picalm			P2RX7
	RILP	F7	IL21		Mtus1			SLC11A2
	HLA-DPA1	F8	IL22		Fbxl5			SELL
	KIF5B	F9	IL23A		Slfn1			P2RY2
	TUBB8B	F10	IL27		Rnd1			ABCA1
	SPTBN2	F11	IFNL2		Ier2			FFAR2
	CTSF	F12	IFNL3		Mxd1			PROK2
	KLC2	F13A1	IFNL1		Siglece			GNAI3
	DCTN2	F13B	IL33		Cdkn2d			TACR1
	TUBB6	FAP	FGF7		Cd33			SLC7A1
	SEC24C	FBLN1	LIF		Lilr4b			CDKN1A
	CAPZA3	FCER1G	CSF1		Cd14			CYBB
	TUBAL3	JMJD1C	MIF		Sell			TIMP1
	AP1S2	C6orf89	PDGFA		Ppt1			HBEGF
	AP2A2	FGA	PDGFB		Skap2			SCARF1
	TUBA8	FGB	RETN		Sfxn5			EBI3
	TUBB4B	FGF1	KITLG		2810474O19Rik			NFKBIA
	HLA-DRB3	FGF2	CLEC11A		Ikbkap			SRI
	HLA-DRB1	FGF10	TGFA		Hbb-bs			SLC7A2
	CTSE	FGFR2	TGFB1		Atp11b			CCL17
	HLA-DQB2	FGG	TGFB2		Cxcl2			TLR3
	HLA-DQA1	FGL1	TGFB3		Osm			APLNR
	AP2A1	ENPP4	TIMP1		Ier3			OSMR
	DYNC1H1	MMRN1	TNFSF15		Hba-a1			IL10RA
	DNM3	FOXC2	TNF					PSEN1
	TUBA3C	CLASP2	THPO					GPR183
	HLA-DRB5	FLNA	TNFSF10					ATP2B1
	CAPZA2	METAP1	TSLP					TNFRSF1B
	HLA-DOA	KANK1	VCAM1					BEST1
	HLA-DMA	SYT11	VEGFA					GPC3
	HLA-DRA	CLASP1	VEGFC					SCN1B
	DCTN1	MACF1	VEGFD					ACVR1B
	HLA-DQA2	SCRIB						HPN
	HLA-DPB1	SLC7A11						SEMA4D
	IFI30	TMEFF2						KLF6
	HLA-DQB1	ALOX12						CD48
	HLA-DMB	ALOX5						CXCR6
	KIF4B	ALOX15						SLC1A2
	HLA-DRB4	MTOR						GP1BA
	HLA-DOB	SFTA3						TAPBP
	TUBA4B	TAFA5						RGS16
	CTSO	CHMP2B						SLAMF1
	TUBB3	TSKU						LCK
	TUBB8	FGFR1OP2						HIF1A
	DYNLL2	GAS6						AHR
		GATA1						NMI
		GATA2						RHOG
		BLOC1S6						TPBG
		GATA4						NPFFR2
		VPS33B						IFNAR1
		MYOF						ICOSLG
		GGCX						RASGRP1
		B4GALT1						IFITM1
		VPS4A						KCNJ2
		CHMP2A						LY6E
		GNA12						IL18R1
		GNAQ						IL10
		GNAS						KCNA3
		GP1BA						HAS2
		GP1BB						DCBLD2
		GP5						LAMP3
		GP9						VIP
		GPR4						CD70
		GPX1						RGS1
		C1GALT1C1						SLC31A1
		CHMP4A						ADRM1
		ARHGAP35						KCNMB2
		ANXA1						SERPINE1
		ANXA2						MXD1
		HBB						AXL
		SERPIND1						MEFV
		ANXA5						PVR
		HGFAC						CCL24
		NRG1						PDE4B
		ANXA6						LCP2
		HIF1A						PDPN
		HMOX1						IRF7
		FOXA2						MET
		HNF4A						ATP2A2
		APCS						SLC31A2
		HRAS						FZD5
		HRG						ITGA5
		HSPB1						SGMS2
		TREML1						MARCO
		IGF1						CD14
		APOE						EIF2AK2
		CCN1						ROS1
		PLET1						ATP2C1
		APOH						NDP
		IL1A						BTG2
		IL6						MSR1
		IL6ST						PTPRE
		AQP1						RNF144B
		ILK						PCDH7
		INS						SPHK1
		INSL3						IL18RAP
		ITGA2						RTP4
		ITGA5						RAF1
		ITGB1						CHST2
		ITGB3						ITGB3
		ITGB6						KIF1B
		ITPK1						SELE
		JAK2						NOD2
		PEAR1						C5AR1
		MIA3						EMP3
		KDR						CLEC5A
		KLKB1						TACR3
		KNG1						SLC4A4
		KRT1						MEP1A
		KRT6A						SELENOS
		RHOA						LTA
		BLOC1S3						PIK3R5
		MFSD2B						STAB1
		RHOC						IRF1
		LCK						ICAM4
		LCP1						P2RX4
		LMAN1						ABI1
		LOX						CX3CL1
		LYN						SLC28A2
		MIR15B
		MIR17
		MIR200B
		MIR221
		MIR29A
		MIR34A
		SMAD2
		SMAD3
		SMAD4
		MCAM
		MAP3K5
		MMP12
		MPL
		MSX2
		SERPINC1
		MYH9
		MYLK
		NF1
		NFE2L2
		NOS3
		NOTCH2
		NOTCH4
		NPR2
		DDR2
		TRIM72
		OPRM1
		P2RX1
		P2RY1
		DUOX2
		PAFAH2
		SERPINE1
		SERPINB2
		PAK1
		REG3A
		AK3
		F11R
		SERPINA10
		CHMP1A
		GP6
		TNFRSF12A
		CHMP5
		PDGFA
		PDGFB
		PDGFRA
		PDGFRB
		CHMP3
		PF4
		SERPINA1
		SERPINE2
		PIK3CA
		PIK3CB
		PIK3CG
		PLA2G4A
		PLAT
		PLAU
		PLAUR
		PLCG2
		PLEC
		PLG
		PLEK
		SERPINF2
		PLSCR1
		DUOX1
		WNT4
		EPB41L4B
		PPARA
		PPARD
		PPARG
		PPIA
		PPL
		ODAM
		ARL8B
		PPP3CA
		BLOC1S4
		PRCP
		FERMT1
		PRKCA
		AXL
		PRKCD
		PRKCE
		PRKCQ
		PRKG1
		AJAP1
		PROC
		PROS1
		CHMP1B
		CORO1B
		PTEN
		MIR451A
		PTK2
		PTK7
		MRTFA
		PTPN6
		GRHL3
		CYP4F11
		WFDC1
		MYOZ1
		RAB3A
		RAB27A
		RAF1
		ACTA2
		RAP2B
		ACTB
		FKBP10
		RREB1
		S100A8
		S100A10
		SAA1
		CELA2A
		CEACAM1
		CX3CL1
		SDC1
		SDC4
		SELP
		SMOC2
		SRSF6
		CLEC7A
		SHH
		PRSS56
		P2RY12
		ST3GAL4
		SLC4A1
		ANXA8
		SLC11A1
		SLC12A2
		FUNDC2
		SMPD1
		DST
		SPRR3
		SRC
		SRF
		STXBP1
		STXBP3
		ABCC8
		SYK
		ADAM17
		TBXA2R
		PRDX2
		TEC
		TFPI
		TGFA
		TGFB1
		TGFB2
		TGFB3
		TGFBR1
		TGFBR2
		THBD
		THBS1
		TIMP1
		TLN1
		TLR4
		ACTG1
		SERPING1
		TSPAN8
		TNF
		TNFAIP3
		TPM1
		C4BPB
		TXK
		TYRO3
		USF1
		VAV1
		VAV2
		VCL
		VEGFA
		VIL1
		VTN
		VWF
		WAS
		WNT5A
		WNT7A
		XBP1
		DDR1
		CXCR4
		VKORC1
		AHNAK
		ADIPOR2
		NDNF
		CHMP6
		TFPI2
		HPS6
		SCUBE1
		MPIG6B
		LNPK
		TUBB1
		WNT5B
		FZD6
		FZD7
		ARHGAP24
		EPPK1
		CASP3
		FERMT3
		CASP7
		EMILIN2
		DTNBP1
		FUT10
		ADTRP
		UBASH3B
		AJUBA
		DGKZ
		DGKE
		DGKD
		CYP4F2
		AP3B1
		CAV1
		CASK
		CAV3
		PLPP3
		ACTN1
		PABPC4
		CFLAR
		CCN4
		PROZ
		WNT3A
		HPS4
		F2RL3
		LACRT
		PHLDB2
		PAPSS2
		SYT7
		CLDN1
		IL33
		FIBP
		DGKI
		CHMP7
		NOG
		CHMP4C
		CD9
		ACVRL1
		SYTL4
		CD34
		CD36
		SCARB1
		VPS4B
		ENTPD1
		ENTPD2
		CD40
		CD40LG
		CD44
		CD59
		CD151

### Sheet: Neutrophils
REACTOME_MHC_CLASS_II_ANTIGEN_PRESENTATION	MDSC (PMID32086381)	HALLMARK_ANGIOGENESIS	GOBP_NEUTROPHIL_CHEMOTAXIS	GOBP_PHAGOCYTOSIS_ENGULFMENT	SECRETORY_VESICLE (PMID: 32719519)	Aging (PMID: 32719519)	NADPH (PMID: 32719519)	GOBP_NEGATIVE_REGULATION_OF_APOPTOTIC_SIGNALING_PATHWAY	GOBP_POSITIVE_REGULATION_OF_NITRIC_OXIDE_SYNTHASE_BIOSYNTHETIC_PROCESS	PID_IL8_CXCR1_PATHWAY	PID_IL8_CXCR2_PATHWAY	GOBP_ERBB2_EGFR_SIGNALING_PATHWAY	GOBP_ERBB2_ERBB4_SIGNALING_PATHWAY
AP2B1	NA	VCAN	CD300H	ABCA7	CD63	SELL	CYBB	C8orf44-SGK3	NAMPT	ARRB1	PIK3R6	HBEGF	HBEGF
CD74	NA	POSTN	DNM1L	RAB31	MME	ITGAM	CYBA	PPIF	LRRK2	HCK	FGR	EGF	ERBB2
AP2S1	IL1B	FSTL1	CCL26	CD300A	ITGAM	ITGA4	RAC2	TRAP1	FCER2	GNA14	RAB7A	EGFR	ERBB4
CTSA	NA	LRPAP1	VAV3	XKR4	FUT4	CXCR4	RAC1	PSME3	IFNG	PRKCB	AKT1	ERBB2	EREG
KIF26A	SRGN	STC1	CXCL13	CLCN3	FCGR2A	CXCR2	NCF2	CDKN2D	JAK2	GNAI2	CXCR2	EREG	NRG1
KIF2A	CSTA	LPL	TIRAP	DOCK1	CR2	CD47	NCF1	YAP1	JAK3	FGR	PRKCB	AREG
AP1M1	NA	VEGFA	JAML	ABCA1	CYBB	CD24	NCF4	ACAA2	KDR	AKT1	PLD2	BTC
RAB7A	NA	PF4	CCR7	ANO6	MMP25	TLR4		CREB3	TLR9	PRKCG	ARRB1	TGFA
TUBA3D	PROK2	THBD	CSF3R	AIF1	SLC11A2	ICAM1		HYOU1	MAP2K3	PLCB2	PLCB1
KIFAP3	IFITM2	FGFR1	CXADR	F2RL1	FPR1	ITGAX		IVNS1ABP	MAP2K6	CBL	HCK
DYNC1I2	JUNB	TNFRSF21	MOSPD2	FCGR1A	SCAMP1			ZMYND11	CCL2	GRK2	GNB1
CAPZB	DUSP1	CCND2	DPEP1	FCGR2B	VAMP2			PARK7	NOD2	PLD1	PRKCA
KIF22	SOCS3	COL5A2	DPP4	SH3BP1	STXBP4			RFFL	MAP2K4	PLCB3	CXCL8
DNM2	BTG1	ITGAV	EDN1	ALOX15	CD93			CLU	STAT1	PIK3R6	RAC2
KIF3C	C19orf12	SERPINA5	EDN2	STAP1	CR1L			LRRK2	TLR2	PLCB1	PLCB2
DYNLL1	SELPLG	KCNJ8	EDN3	GATA2				COL2A1	TLR4	DNM1	PIK3CG
LAG3	ASPRV1	APP	PIKFYVE	HAVCR1				CSF2	IL33	GNB1	PPP2CA
KIF4A	IGFBP6	JAG1	FCER1G	XKR6				CSNK2A1	AKAP12	PRKCA	ARRB2
AP1B1	NA	COL3A1	PIP5K1C	GSN				CSNK2A2		PIK3CG	PDPK1
LGMN	PLA2G7	SPP1	DAPK2	NCKAP1L				CTH		CXCR1	LYN
SEC23A	CSF3R	NRP1	C5AR2	XKR7				CTNNA1		RAB5A	ELMO1
TUBB1	CXCR2	OLR1	CXCL1	ITGA2				CTNNB1		LYN	GNG2
KIF3B	TPD52	PDGFA	CXCL2	ITGAM				CX3CR1		CXCL8	DOCK2
CTSH	TSPO	PTK2	CXCL3	ITGB2				DDX3X		PRKCE	GNAI2
DCTN6	CYP4F2	SLCO2A1	NCKAP1L	XKR5				CTTN		ARRB2	RAB5A
TUBB4A	GRINA	PGLYRP1	IL1B	XKR9				ENO1		GNA15	CBL
KLC3	FABP5	VAV2	CXCL8	MSR1				EPO		PDPK1	GNA14
AP1S1	CLEC4D	S100A4	CXCR1	MYH9				AKT1		GNG2	GNA15
DNM1	STEAP4	MSX1	CXCR2	BIN2				EYA4			PLCB3
SH3GL2	MAP1LC3B	VTN	CXCL10	GULP1				EYA1			DNM1
CTSC	CCR1	TIMP1	ITGA1	PLCG2				EYA2			PPP2R1A
KIF20A	LRG1	APOH	ITGA9	TREM2				EYA3			VASP
SEC24A	CLEC4E	PRG2	ITGB2	XKR8				UNC5B			RAB11A
ACTR1B	CTSD	JAG2	LBP	APPL2				RTKN2			PRKCG
CAPZA1	CD84	LUM	LGALS3	ADGRB1				DDIAS
CTSD	GCNT2	CXCL6	MIR223	RAC1				FGA
KIF18A	ARG2		CCL3L3	RAC3				FGB
CLTA	NA		MDK	VAMP7				FGF10
TUBA1B	NPL		CXCL9	THBS1				FGG
KLC1	FGL2		MPP1	C3				TRIM32
CANX	RNF149		CKLF	MEGF10				FAIM2
TUBA4A	SEPHS2		PDE4B	BECN1				KDM1A
AP1M2	S100A6		IL23A	MARCO				SIRT1
KIF3A	LMNB1		PF4	TIMD4				MAPK8IP2
ACTR10	NA		PF4V1	ARHGAP12				SGK3
DCTN4	EIF4EBP1		PIK3CD	CD36				FXN
CTSL	MSRB1		PIK3CG	ELMO1				PELI3
DYNC1LI2	NA		PLA2G1B	ARHGAP25				IFI6
CTSV	C5AR1		TREM1	CDC42				MPV17L
DCTN3	YPEL3		PPBP					ZNF385A
KLC4	FCGR2A		PPIA					NOC2L
TUBB2A	GSR		PPIB					GATA1
TUBB2B	TALDO1		CAMK1D					GATA4
KIF23	ATP6V1G1		PREX1					AATF
ACTR1A	S100A11		RAC1					GDNF
KIF11	HP		RAC2					GHITM
SEC31A	ALOX5AP		S100A8					PRELID1
CENPE	LITAF		S100A9					GCLC
SEC24B	TXN		S100A12					GCLM
KIF2B	UPP1		SAA1					HTRA2
CLTC	C19orf38		CCL1					GNAI2
OSBPL1A	GPCPD1		CCL2					GNAI3
KIF2C	SNAP23		CCL3					GPX1
CTSK	IL4R		CCL3L1					TMEM14A
ARF1	HIST1H2BI		CCL4					GRINA
DYNC1LI1	NA		CCL5					SLC25A4
SEC24D	MYD88		CCL7					SLC25A5
AP1S3	ADIPOR1		CCL8					SLC25A6
TUBA3E	STK17B		CCL11					GSK3B
SAR1B	ZYX		CCL13					GSTP1
KIF5A	RGS3		CCL14					IL19
SEC13	IL36G		CCL15					HTT
DYNC1I1	HDC		CCL16					HDAC1
AP2M1	ATG3		CCL17					HELLS
RACGAP1	GDA		CCL18					HGF
CTSS	SLC40A1		CCL19					HIF1A
KIF15	TARM1		CCL20					HMGB2
CTSB	CDK2AP2		CCL21					HMOX1
AP1G1	NA		CCL22					DNAJA1
DCTN5	GLIPR2		CCL23					HSPA1A
TUBA1A	TACSTD2		CCL24					HSPA1B
TUBA1C	PICALM		CCL25					HSPB1
RILP	MTUS1		CXCL6					ICAM1
HLA-DPA1	FBXL5		CXCL11					NANOS3
KIF5B	NA		CXCL5					IGF1
TUBB8B	RND1		XCL1					IL1A
SPTBN2	IER2		CX3CL1					IL1B
CTSF	MXD1		NOD2					IL4
KLC2	SIGLEC9		SRP54					IL7
DCTN2	CDKN2D		BSG					IL9
TUBB6	NA		BST1					ING2
SEC24C	LILRB4		XCL2					INS
CAPZA3	CD14		SYK					PDX1
TUBAL3	SELL		TGFB2					ITGA6
AP1S2	PPT1		THBS4					AR
AP2A2	SKAP2		C1QBP					ITGAV
TUBA8	SFXN5		TNFAIP6					GFRAL
TUBB4B	KIAA1551		C3AR1					LGALS3
HLA-DRB3	ELP1		C5AR1					LMNA
HLA-DRB1	HBB		VAV1					MIR132
CTSE	ATP11B		JAM3					MIR17
HLA-DQB2	CXCL3		GBF1					MIR21
HLA-DQA1	OSM		MCU					MIR210
AP2A1	IER3		SLIT2					MIR221
DYNC1H1	HBA2		CD74					MIR222
DNM3			RIPOR2					ARRB2
TUBA3C								MAGEA3
HLA-DRB5								MAZ
CAPZA2								MCL1
HLA-DOA								MDM2
HLA-DMA								MIF
HLA-DRA								MMP9
DCTN1								MNT
HLA-DQA2								MUC1
HLA-DPB1								NDUFS3
IFI30								NFE2L2
HLA-DQB1								NONO
HLA-DMB								NOS3
KIF4B								NR4A2
HLA-DRB4								OPA1
HLA-DOB								RRM2B
TUBA4B								SERPINE1
CTSO								PRKN
TUBB3								TXNDC12
TUBB8								NDUFA13
DYNLL2								TRIAP1
								ZC3HC1
								TAF9B
								PF4
								PIK3CB
								PLAUR
								WNT4
								NLE1
								RRN3
								PPIA
								TMEM161A
								SLC35F6
								PIH1D1
								PHIP
								USP47
								AVP
								FAIM
								STRADB
								PARL
								SELENOS
								MAPK7
								MAP2K5
								ASAH2
								PSEN1
								MEIS3
								ACKR3
								PAK5
								PSMD10
								PTGS2
								BIRC6
								SH3RF1
								PTPN1
								BAK1
								CCAR2
								BAX
								QARS1
								RAF1
								RB1
								BCL2
								RELA
								BCL2L1
								BCL2L2
								RPS6KB1
								BDKRB2
								BDNF
								BID
								CX3CL1
								CXCL12
								FIGNL1
								TMBIM1
								SFRP2
								SIAH2
								BMI1
								MARCHF7
								PINK1
								BMP4
								BMP5
								SNAI2
								SNAI1
								SOD2
								BOK
								SRC
								BRCA1
								TAF9
								TCF7L2
								PRDX2
								TMBIM6
								TERT
								TGFBR1
								THBS1
								TNF
								TNFAIP3
								TPT1
								VDAC2
								WFS1
								XBP1
								PTTG1IP
								PCGF2
								SCG2
								CAAP1
								ATAD5
								RNF34
								ELL3
								FZD9
								SLC25A31
								ARMC10
								NME5
								SYVN1
								YBX3
								ITPRIP
								SCRT2
								PEA15
								URI1
								RIPK1
								NRP1
								CFLAR
								IER3
								NOL3
								ACVR1
								CREB3L1
								ARHGEF2
								NOG
								MAPK8IP1
								BAG5
								CD44
								HERPUD1
								CD74
								RB1CC1
