## Supplemental Tables 1-11 for "Neutrophils orchestrate pre-metastatic immunosuppressive bone marrow remodeling during prostate cancer metastasis": TableS4_JASPAR.xlsx

### Sheet: Sheet1
Matrix ID	Name	Score	Relative score	Sequence ID	Start	End	Strand	Predicted sequence	Gene symbol	log2 fold change (IGF1 versus control)	Adjusted P value
MA0136.3	MA0136.3.Elf5	15.0059	0.970902	NC_000070.7:c55538984-55536984	1308	1319	+	ACAAGGAAGTTG	Elf5	NA	NA
MA0136.4	MA0136.4.Elf5	14.4177	1	NC_000070.7:c55538984-55536984	1310	1317	+	AAGGAAGT	Elf5	NA	NA
MA0080.6	MA0080.6.Spi1	11.9268	0.826399	NC_000070.7:c55538984-55536984	1853	1869	+	AGAGAGAGGGAGAGGGA	Spi1	-0.00271402	0.976986
MA0080.6	MA0080.6.Spi1	11.5796	0.821447	NC_000070.7:c55538984-55536984	1203	1219	+	AAAAAGAGGAATAAAAA	Spi1	-0.00271402	0.976986
MA0136.1	MA0136.1.ELF5	10.9249	0.978262	NC_000070.7:c55538984-55536984	1310	1318	-	AACTTCCTT	Elf5	NA	NA
MA0147.2	MA0147.2.Myc	10.8054	0.933415	NC_000070.7:c55538984-55536984	778	787	-	GCATGTGCAT	Myc	0.642651	5.57821e-07
MA0099.1	MA0099.1.Fos::Jun	10.4614	0.956861	NC_000070.7:c55538984-55536984	883	890	+	GTGATTCA	Fos	-0.421063	5.30634e-09
MA0080.7	MA0080.7.Spi1	10.2046	0.821089	NC_000070.7:c55538984-55536984	1855	1867	+	AGAGAGGGAGAGG	Spi1	-0.00271402	0.976986
MA0136.3	MA0136.3.Elf5	10.0947	0.876904	NC_000070.7:c55538984-55536984	1371	1382	+	AGAAGGAAAGAA	Elf5	NA	NA
MA0099.2	MA0099.2.FOS::JUN	9.5563	0.959568	NC_000070.7:c55538984-55536984	884	890	-	TGAATCA	Fos	-0.421063	5.30634e-09
MA0080.3	MA0080.3.Spi1	9.46388	0.86913	NC_000070.7:c55538984-55536984	1272	1286	+	AAGTAAAAGAACTGG	Spi1	-0.00271402	0.976986
MA0080.7	MA0080.7.Spi1	9.32734	0.807608	NC_000070.7:c55538984-55536984	1205	1217	+	AAAGAGGAATAAA	Spi1	-0.00271402	0.976986
MA0098.2	MA0098.2.Ets1	9.18339	0.846669	NC_000070.7:c55538984-55536984	1306	1320	-	GCAACTTCCTTGTCC	Ets1	-0.15182	0.0110087
MA0136.1	MA0136.1.ELF5	9.17192	0.920971	NC_000070.7:c55538984-55536984	104	112	-	TTTTTCCTT	Elf5	NA	NA
MA0080.3	MA0080.3.Spi1	9.09961	0.86514	NC_000070.7:c55538984-55536984	1906	1920	+	AAAAAAAAGAAGAAC	Spi1	-0.00271402	0.976986
MA0474.3	MA0474.3.Erg	9.06323	0.833559	NC_000070.7:c55538984-55536984	1307	1320	+	GACAAGGAAGTTGC	Erg	-0.157531	0.141633
MA0136.3	MA0136.3.Elf5	8.89591	0.853959	NC_000070.7:c55538984-55536984	102	113	+	ATAAGGAAAAAA	Elf5	NA	NA
MA0136.1	MA0136.1.ELF5	8.65657	0.904129	NC_000070.7:c55538984-55536984	1139	1147	-	TCTTTCCTT	Elf5	NA	NA
MA0136.1	MA0136.1.ELF5	8.65657	0.904129	NC_000070.7:c55538984-55536984	1373	1381	-	TCTTTCCTT	Elf5	NA	NA
MA0474.1	MA0474.1.Erg	8.61487	0.885003	NC_000070.7:c55538984-55536984	1138	1148	+	AAAGGAAAGAA	Erg	-0.157531	0.141633
MA0080.3	MA0080.3.Spi1	8.57076	0.859349	NC_000070.7:c55538984-55536984	1909	1923	+	AAAAAGAAGAACAAC	Spi1	-0.00271402	0.976986
MA0098.2	MA0098.2.Ets1	8.51102	0.836914	NC_000070.7:c55538984-55536984	1234	1248	+	GTCTCATCCTGCCAA	Ets1	-0.15182	0.0110087
MA0136.1	MA0136.1.ELF5	8.51028	0.899348	NC_000070.7:c55538984-55536984	1960	1968	-	AATATCCTC	Elf5	NA	NA
MA0136.1	MA0136.1.ELF5	8.41767	0.896321	NC_000070.7:c55538984-55536984	1218	1226	-	TTCATCCTT	Elf5	NA	NA
MA0099.1	MA0099.1.Fos::Jun	8.38872	0.88823	NC_000070.7:c55538984-55536984	884	891	-	ATGAATCA	Fos	-0.421063	5.30634e-09
MA0099.2	MA0099.2.FOS::JUN	8.18522	0.909521	NC_000070.7:c55538984-55536984	399	405	-	TGCCTCA	Fos	-0.421063	5.30634e-09
MA0136.4	MA0136.4.Elf5	8.13037	0.867523	NC_000070.7:c55538984-55536984	104	111	+	AAGGAAAA	Elf5	NA	NA
MA0474.4	MA0474.4.Erg	8.10766	0.830563	NC_000070.7:c55538984-55536984	1309	1318	+	CAAGGAAGTT	Erg	-0.157531	0.141633
MA0136.4	MA0136.4.Elf5	8.06493	0.866144	NC_000070.7:c55538984-55536984	1139	1146	+	AAGGAAAG	Elf5	NA	NA
MA0136.4	MA0136.4.Elf5	8.06493	0.866144	NC_000070.7:c55538984-55536984	1373	1380	+	AAGGAAAG	Elf5	NA	NA
MA0474.1	MA0474.1.Erg	7.93494	0.875734	NC_000070.7:c55538984-55536984	1372	1382	+	GAAGGAAAGAA	Erg	-0.157531	0.141633
MA0080.3	MA0080.3.Spi1	7.85498	0.851509	NC_000070.7:c55538984-55536984	99	113	+	AGAATAAGGAAAAAA	Spi1	-0.00271402	0.976986
MA0474.4	MA0474.4.Erg	7.77787	0.824352	NC_000070.7:c55538984-55536984	1236	1245	-	GCAGGATGAG	Erg	-0.157531	0.141633
MA0474.3	MA0474.3.Erg	7.7269	0.80984	NC_000070.7:c55538984-55536984	1234	1247	-	TGGCAGGATGAGAC	Erg	-0.157531	0.141633
MA0099.2	MA0099.2.FOS::JUN	7.61448	0.888688	NC_000070.7:c55538984-55536984	1081	1087	-	TGACTCT	Fos	-0.421063	5.30634e-09
MA0098.2	MA0098.2.Ets1	7.59556	0.823632	NC_000070.7:c55538984-55536984	1956	1970	-	GAAATATCCTCTCTG	Ets1	-0.15182	0.0110087
MA0136.3	MA0136.3.Elf5	7.57885	0.82875	NC_000070.7:c55538984-55536984	1216	1227	+	AAAAGGATGAAA	Elf5	NA	NA
MA0080.3	MA0080.3.Spi1	7.55334	0.848206	NC_000070.7:c55538984-55536984	1853	1867	+	AGAGAGAGGGAGAGG	Spi1	-0.00271402	0.976986
MA0080.3	MA0080.3.Spi1	7.49191	0.847533	NC_000070.7:c55538984-55536984	1305	1319	+	AGGACAAGGAAGTTG	Spi1	-0.00271402	0.976986
MA0147.1	MA0147.1.Myc	7.47684	0.834917	NC_000070.7:c55538984-55536984	187	196	+	AGCACTTGGG	Myc	0.642651	5.57821e-07
MA0136.3	MA0136.3.Elf5	7.35743	0.824512	NC_000070.7:c55538984-55536984	1137	1148	+	CAAAGGAAAGAA	Elf5	NA	NA
MA0136.3	MA0136.3.Elf5	7.15455	0.820629	NC_000070.7:c55538984-55536984	445	456	+	AGAAAGAAGAAC	Elf5	NA	NA
MA0474.1	MA0474.1.Erg	7.11005	0.864488	NC_000070.7:c55538984-55536984	1309	1319	+	CAAGGAAGTTG	Erg	-0.157531	0.141633
MA0098.2	MA0098.2.Ets1	7.05973	0.815858	NC_000070.7:c55538984-55536984	1854	1868	-	CCCTCTCCCTCTCTC	Ets1	-0.15182	0.0110087
MA0099.2	MA0099.2.FOS::JUN	7.04178	0.867784	NC_000070.7:c55538984-55536984	884	890	+	TGATTCA	Fos	-0.421063	5.30634e-09
MA0147.1	MA0147.1.Myc	7.01254	0.824915	NC_000070.7:c55538984-55536984	779	788	-	CGCATGTGCA	Myc	0.642651	5.57821e-07
MA0147.2	MA0147.2.Myc	7.00507	0.877636	NC_000070.7:c55538984-55536984	971	980	+	CCATTTGGTT	Myc	0.642651	5.57821e-07
MA0080.3	MA0080.3.Spi1	6.98182	0.841946	NC_000070.7:c55538984-55536984	445	459	+	AGAAAGAAGAACCTG	Spi1	-0.00271402	0.976986
MA0136.1	MA0136.1.ELF5	6.88265	0.846154	NC_000070.7:c55538984-55536984	1195	1203	-	TTTTTCCAT	Elf5	NA	NA
MA0099.2	MA0099.2.FOS::JUN	6.78923	0.858565	NC_000070.7:c55538984-55536984	1431	1437	+	TGACAGA	Fos	-0.421063	5.30634e-09
MA0099.2	MA0099.2.FOS::JUN	6.65634	0.853715	NC_000070.7:c55538984-55536984	284	290	+	TGTCTCA	Fos	-0.421063	5.30634e-09
MA0099.2	MA0099.2.FOS::JUN	6.65634	0.853715	NC_000070.7:c55538984-55536984	1297	1303	+	TGGCTCA	Fos	-0.421063	5.30634e-09
MA0099.1	MA0099.1.Fos::Jun	6.56753	0.827927	NC_000070.7:c55538984-55536984	1297	1304	-	CTGAGCCA	Fos	-0.421063	5.30634e-09
MA0136.1	MA0136.1.ELF5	6.55477	0.835439	NC_000070.7:c55538984-55536984	1236	1244	+	CTCATCCTG	Elf5	NA	NA
MA0474.1	MA0474.1.Erg	6.53151	0.856601	NC_000070.7:c55538984-55536984	1235	1245	-	GCAGGATGAGA	Erg	-0.157531	0.141633
MA0062.2	MA0062.2.Gabpa	6.51698	0.821167	NC_000070.7:c55538984-55536984	1310	1320	+	AAGGAAGTTGC	Gabpa	-0.0567242	0.547967
MA0099.2	MA0099.2.FOS::JUN	6.5068	0.848256	NC_000070.7:c55538984-55536984	1990	1996	-	TGAATCT	Fos	-0.421063	5.30634e-09
MA0099.1	MA0099.1.Fos::Jun	6.4558	0.824227	NC_000070.7:c55538984-55536984	1080	1087	+	AAGAGTCA	Fos	-0.421063	5.30634e-09
MA0136.3	MA0136.3.Elf5	6.4531	0.807203	NC_000070.7:c55538984-55536984	1909	1920	+	AAAAAGAAGAAC	Elf5	NA	NA
MA0099.1	MA0099.1.Fos::Jun	6.35677	0.820948	NC_000070.7:c55538984-55536984	815	822	+	GTGATCAA	Fos	-0.421063	5.30634e-09
MA0147.2	MA0147.2.Myc	6.2917	0.867165	NC_000070.7:c55538984-55536984	186	195	-	CCAAGTGCTG	Myc	0.642651	5.57821e-07
MA0136.4	MA0136.4.Elf5	6.2505	0.827913	NC_000070.7:c55538984-55536984	1218	1225	+	AAGGATGA	Elf5	NA	NA
MA0080.3	MA0080.3.Spi1	6.11947	0.832502	NC_000070.7:c55538984-55536984	1859	1873	+	AGGGAGAGGGAGAGA	Spi1	-0.00271402	0.976986
MA0099.2	MA0099.2.FOS::JUN	6.10893	0.833733	NC_000070.7:c55538984-55536984	284	290	-	TGAGACA	Fos	-0.421063	5.30634e-09
MA0099.1	MA0099.1.Fos::Jun	6.02037	0.809809	NC_000070.7:c55538984-55536984	1296	1303	+	ATGGCTCA	Fos	-0.421063	5.30634e-09
MA0099.1	MA0099.1.Fos::Jun	5.98082	0.808499	NC_000070.7:c55538984-55536984	399	406	-	CTGCCTCA	Fos	-0.421063	5.30634e-09
MA0136.1	MA0136.1.ELF5	5.84567	0.812265	NC_000070.7:c55538984-55536984	353	361	-	TATGTCCTA	Elf5	NA	NA
MA0147.2	MA0147.2.Myc	5.82468	0.860311	NC_000070.7:c55538984-55536984	415	424	+	CCATGAGTTT	Myc	0.642651	5.57821e-07
MA0136.4	MA0136.4.Elf5	5.77296	0.817851	NC_000070.7:c55538984-55536984	447	454	+	AAAGAAGA	Elf5	NA	NA
MA0136.4	MA0136.4.Elf5	5.77296	0.817851	NC_000070.7:c55538984-55536984	1911	1918	+	AAAGAAGA	Elf5	NA	NA
MA0080.3	MA0080.3.Spi1	5.69478	0.82785	NC_000070.7:c55538984-55536984	1203	1217	+	AAAAAGAGGAATAAA	Spi1	-0.00271402	0.976986
MA0136.1	MA0136.1.ELF5	5.60088	0.804265	NC_000070.7:c55538984-55536984	935	943	-	CATTGCCTT	Elf5	NA	NA
MA0136.1	MA0136.1.ELF5	5.59115	0.803946	NC_000070.7:c55538984-55536984	1162	1170	-	TTATTCCTC	Elf5	NA	NA
MA0136.1	MA0136.1.ELF5	5.59115	0.803946	NC_000070.7:c55538984-55536984	1208	1216	-	TTATTCCTC	Elf5	NA	NA
MA0099.2	MA0099.2.FOS::JUN	5.5888	0.814748	NC_000070.7:c55538984-55536984	522	528	-	TTAATGA	Fos	-0.421063	5.30634e-09
MA0136.1	MA0136.1.ELF5	5.56894	0.80322	NC_000070.7:c55538984-55536984	1144	1152	-	CATTTTCTT	Elf5	NA	NA
MA0099.2	MA0099.2.FOS::JUN	5.54866	0.813282	NC_000070.7:c55538984-55536984	458	464	+	TGTATCA	Fos	-0.421063	5.30634e-09
MA0136.1	MA0136.1.ELF5	5.52743	0.801864	NC_000070.7:c55538984-55536984	557	565	-	CACACCCTT	Elf5	NA	NA
MA0099.2	MA0099.2.FOS::JUN	5.46648	0.810283	NC_000070.7:c55538984-55536984	867	873	-	AGAATCA	Fos	-0.421063	5.30634e-09
MA0080.3	MA0080.3.Spi1	5.29511	0.823473	NC_000070.7:c55538984-55536984	1495	1509	+	ACAGAGAGCAAGAGA	Spi1	-0.00271402	0.976986
MA0474.1	MA0474.1.Erg	5.22162	0.838744	NC_000070.7:c55538984-55536984	103	113	+	TAAGGAAAAAA	Erg	-0.157531	0.141633
MA0080.3	MA0080.3.Spi1	4.61008	0.815971	NC_000070.7:c55538984-55536984	442	456	+	CAGAGAAAGAAGAAC	Spi1	-0.00271402	0.976986
MA0474.1	MA0474.1.Erg	4.49341	0.828817	NC_000070.7:c55538984-55536984	888	898	-	GCAGAAAATGA	Erg	-0.157531	0.141633
MA0147.2	MA0147.2.Myc	4.45191	0.840162	NC_000070.7:c55538984-55536984	752	761	-	CCATCTGTCT	Myc	0.642651	5.57821e-07
MA0474.1	MA0474.1.Erg	4.40099	0.827557	NC_000070.7:c55538984-55536984	1857	1867	+	AGAGGGAGAGG	Erg	-0.157531	0.141633
MA0147.2	MA0147.2.Myc	4.16065	0.835887	NC_000070.7:c55538984-55536984	782	791	+	ACATGCGCCT	Myc	0.642651	5.57821e-07
MA0080.3	MA0080.3.Spi1	4.11453	0.810543	NC_000070.7:c55538984-55536984	1151	1165	+	TGAATGGGTAAGAGG	Spi1	-0.00271402	0.976986
MA0080.3	MA0080.3.Spi1	4.06675	0.81002	NC_000070.7:c55538984-55536984	1368	1382	+	AGTAGAAGGAAAGAA	Spi1	-0.00271402	0.976986
MA0147.2	MA0147.2.Myc	3.88174	0.831793	NC_000070.7:c55538984-55536984	1042	1051	+	GCATGGGCTC	Myc	0.642651	5.57821e-07
MA0474.1	MA0474.1.Erg	3.72106	0.818287	NC_000070.7:c55538984-55536984	195	205	+	GGAGGCAGAGG	Erg	-0.157531	0.141633
MA0474.1	MA0474.1.Erg	3.6828	0.817766	NC_000070.7:c55538984-55536984	1217	1227	+	AAAGGATGAAA	Erg	-0.157531	0.141633
MA0474.1	MA0474.1.Erg	3.67668	0.817682	NC_000070.7:c55538984-55536984	443	453	+	AGAGAAAGAAG	Erg	-0.157531	0.141633
MA0474.1	MA0474.1.Erg	3.58625	0.81645	NC_000070.7:c55538984-55536984	1499	1509	+	AGAGCAAGAGA	Erg	-0.157531	0.141633
MA0474.1	MA0474.1.Erg	3.58625	0.81645	NC_000070.7:c55538984-55536984	1863	1873	+	AGAGGGAGAGA	Erg	-0.157531	0.141633
MA0080.3	MA0080.3.Spi1	3.29795	0.8016	NC_000070.7:c55538984-55536984	1190	1204	+	AAAAAATGGAAAAAA	Spi1	-0.00271402	0.976986
MA0474.1	MA0474.1.Erg	3.1723	0.810806	NC_000070.7:c55538984-55536984	1161	1171	+	AGAGGAATAAA	Erg	-0.157531	0.141633
MA0474.1	MA0474.1.Erg	3.1723	0.810806	NC_000070.7:c55538984-55536984	1207	1217	+	AGAGGAATAAA	Erg	-0.157531	0.141633
MA0474.1	MA0474.1.Erg	3.10247	0.809854	NC_000070.7:c55538984-55536984	1959	1969	+	AGAGGATATTT	Erg	-0.157531	0.141633
MA0474.1	MA0474.1.Erg	2.68274	0.804132	NC_000070.7:c55538984-55536984	1973	1983	+	ACAGAAAAAGA	Erg	-0.157531	0.141633
MA0474.1	MA0474.1.Erg	2.41588	0.800494	NC_000070.7:c55538984-55536984	201	211	+	AGAGGCAGGCG	Erg	-0.157531	0.141633
