## Supplemental Tables 1-11 for "Neutrophils orchestrate pre-metastatic immunosuppressive bone marrow remodeling during prostate cancer metastasis": TableS5-8_IIT_related_tables_v3.xlsx

### Sheet: Contents
Table	Contents
S5	Patient Characteristics
S6	Treatment-related adverse events
S7	Summary of Responses
S8	Change in pain severity from baseline to day 84, stratified by baseline pain-severity score

### Sheet: Table S5
Characteristics	Result
	n = 7
Median age, yr (range)	77 (49-84)
Gleason Score
7	2 (28.6)
8	0 (0)
9	2 (28.6)
10	1 (14.3)
Not specified	2 (28.6)
Eastern Cooperative Oncology Group performance status, n (%)
0	6 (85.7)
1	1 (14.3)
Median prostate-specific antigen, ng/mL (range)	39.5 (2.569-246)
Sites of metastasis, n (%)
Bone	7 (100)
Lymph nodes	2 (28.6)
Liver	1 (14.3)
Previous treatments, n (%)
≥2 androgen receptor signaling inhibitors	7 (100)
Chemotherapy	3 (42.9)
Radiation therapy	2 (28.6)
PARP inhibitor	5 (71.4)
Autologous CAR-T	1 (14.3)
Use of bone-protecting agents, n (%)	1 (14.3)
Hemoglobin, n (%)
<11 g/dL	4 (57.1)
≥11 g/dL	3 (42.9)
Platelet, n (%)
>100×109/L	7 (100)
≤100×109/L	0 (0)
Lactate dehydrogenase, n (%)
<200 U/L	3 (42.9)
≥200 U/L	4 (57.1)
Alkaline phosphatase, n (%)
<1.5 × ULN	6 (85.7)
≥1.5 × ULN	1 (14.3)
Pain severity score, n (%)
<4	3 (42.9)
≥4	4 (57.1)

### Sheet: Table S6
Adverse Events	Patients, n (%)
	Any grade	Grade 3–5
Any	6 (85.7)	2 (28.6)
Fatigue	6 (85.7)	0 (0)
Weight loss	6 (85.7)	0 (0)
Asthenia	6 (85.7)	0 (0)
Tinnitus	4 (57.1)	0 (0)
Aspartate aminotransferase increased	4 (57.1)	1 (14.3)
Alanine aminotransferase increased	2 (28.6)	1 (14.3)
Platelet count decreased	2 (28.6)	0 (0)
Hyperglycemia	2 (28.6)	0 (0)
Hearing impaired	2 (28.6)	0 (0)
Epistaxis	2 (28.6)	0 (0)
Anemia	2 (28.6)	1 (14.3)
Dizziness	2 (28.6)	0 (0)
Pyrexia	1 (14.3)	0 (0)
Pruritus	1 (14.3)	0 (0)
Infusion reaction	1 (14.3)	0 (0)
Gastrointestinal pain	1 (14.3)	0 (0)
Flushing	1 (14.3)	0 (0)
Cough	1 (14.3)	0 (0)
Anorexia	1 (14.3)	0 (0)
Headache	1 (14.3)	0 (0)
Dyspepsia	1 (14.3)	0 (0)
Hypoalbuminemia	1 (14.3)	0 (0)
Adverse events were graded according to NCI CTCAE v5.0. Data are n (%).

### Sheet: Table S7
Variable	Result
	n = 7
Response assessed per RECIST v1.1
Objective response rate, n (%)	-
Disease control rate*, n (%)	3 (42.9)
Complete response	-
Partial response	-
Stable disease	3 (42.9)
Progressive disease	4 (57.1)
Any PSA decline from baseline, n (%)	6 (85.7)
PSA50 response, n (%)	1 (14.3)
Median rPFS, months (range)	3.6 (1.0-8.1)
Median PSA-PFS, months (range)	3.0 (1.0-7.8)
Abbreviations: PSA, prostate-specific antigen; rPFS, radiographic progression-free survival. *Defined as the percentage of patients with confirmed complete or partial response of any duration or stable disease through the primary completion of the trial.

### Sheet: Table S8
Pain score category	At baseline (n = 6)		At day 84 (n = 6), by change from baseline
			Improved		Stable		Worse
	No.	%	No.	%	No.	%	No.	%
0	1	16.7	1	16.7	0	0	0	0
1-10	5	83.3	3	50	2	33.3	0	0
1-3	2	33.3	3	50	2	33.3	0	0
1	0	0	2	33.3	2	33.3	0	0
2-3	2	33.3	1	16.7	0	0	0	0
4-5	1	16.7	0	0	0	0	0	0
6-10	2	33.3	0	0	0	0	0	0
6-8	1	16.7	0	0	0	0	0	0
9-10	1	16.7	0	0	0	0	0	0
Six of the seven enrolled patients had evaluable pain-severity scores at both baseline and day 84 and were included in the longitudinal pain analysis.
