## Supplemental Tables 1-11 for "Neutrophils orchestrate pre-metastatic immunosuppressive bone marrow remodeling during prostate cancer metastasis": TableS9_public_datasets.xlsx

### Sheet: Sheet1
Dataset ID	Data Content	Citation	DOI
GSE141445	Single-cell RNA sequencing of primary prostate cancer tissue.	Chen, S. et al. Single-cell analysis reveals transcriptomic remodellings in distinct cell types that contribute to human prostate cancer progression. Nature Cell Biology 23, 87-98, doi:10.1038/s41556-020-00613-6 (2021).	10.1038/s41556-020-00613-6
GSE201333	A single cell transcriptomic atlas of 24 human tissues and organs.	Jones, R. C. et al. The Tabula Sapiens: A multiple-organ, single-cell transcriptomic atlas of humans. Science 376, eabl4896, doi:10.1126/science.abl4896.	10.1126/science.abl4896
E-MTAB-9389	Single-cell RNA sequencing of human fetal bone marrow	Jardine, L. et al. Blood and immune development in human fetal bone marrow and Down syndrome. Nature 598, 327-331, doi:10.1038/s41586-021-03929-x (2021).	10.1038/s41586-021-03929-x
SU2C Cohort	Transcriptomic data from bone metastasis samples of metastatic castration-resistant prostate cancer (mCRPC) patients (SU2C-PCF Dream Team).	Abida, W. et al. Genomic correlates of clinical outcome in advanced prostate cancer. Proceedings of the National Academy of Sciences 116, 11428-11436, doi:10.1073/pnas.1902651116 (2019).	10.1073/pnas.1902651116
GSE147390	Single-cell RNA sequencing of normal human bone marrow, used for osteoblast analysis.	Gong, Y. et al. A systematic dissection of human primary osteoblasts in vivo at single-cell resolution. Aging 13, 20629-20650, doi:10.18632/aging.203452.	10.18632/aging.203452
GSE253355	Single-cell RNA sequencing of normal human bone marrow	Bandyopadhyay, S. et al. Mapping the cellular biogeography of human bone marrow niches using single-cell transcriptomics and proteomic imaging. Cell 187, 3120-3140.e3129, doi:10.1016/j.cell.2024.04.013 (2024).	10.1016/j.cell.2024.04.013
GSE142786	Single-cell RNA sequencing of bone and bone marrow collected at day 0 and day 30 after femoral fracture.	Zhang, H. et al. Single-Cell RNA Sequencing Reveals B Cells Are Important Regulators in Fracture Healing. Frontiers in Endocrinology Volume 12 - 2021 (2021).	10.3389/fendo.2021.666140
10.5281/zenodo.11222158	A general pan-cancer dataset	Coulton, A. et al. Using a pan-cancer atlas to investigate tumour associated macrophages as regulators of immunotherapy response. Nature Communications 15, 5665, doi:10.1038/s41467-024-49885-8 (2024).	10.1038/s41467-024-49885-8
GSE120221	Single-cell RNA sequencing of human normal bone marrow	Oetjen, K. A. et al. Human bone marrow assessment by single-cell RNA sequencing, mass cytometry, and flow cytometry. JCI Insight 3, doi:10.1172/jci.insight.124928 (2018).	10.1172/jci.insight.124928
GSE143791	Single-cell RNA sequencing of bone-marrow samples from patients with prostate-cancer bone metastases.	Kfoury, Y. et al. Human prostate cancer bone metastases have an actionable immunosuppressive microenvironment. Cancer Cell 39, 1464-1478.e1468, doi:10.1016/j.ccell.2021.09.005 (2021).	10.1016/j.ccell.2021.09.005
GSE198319	RNA-seq of neutrophils treated by IGF-1	Nederlof, R. et al. Insulin-Like Growth Factor 1 Attenuates the Pro-Inflammatory Phenotype of Neutrophils in Myocardial Infarction. Frontiers in Immunology Volume 13 - 2022 (2022).	10.3389/fimmu.2022.908023
GSE128423	Single-cell RNA sequencing of mouse femoral and tibial bone marrow.	van Gastel, N. et al. Lipid availability determines fate of skeletal progenitor cells via SOX9. Nature 579, 111-117, doi:10.1038/s41586-020-2050-1 (2020).	10.1038/s41586-020-2050-1
GSE236844	Single-cell RNA sequencing of mouse bone marrow.	Unpublished dataset	No associated publication at the time of submission.
E-MTAB-8630	Single-cell RNA sequencing of mouse bone marrow.	Stumpf, P. S. et al. Transfer learning efficiently maps bone marrow cell types from mouse to human using single-cell RNA sequencing. Communications biology 3, 736, doi:10.1038/s42003-020-01463-6 (2020)	10.1038/s42003-020-01463-6
GSE210347	Pan-cancer scRNA-seq dataset used to compare IGF1 expression across cell populations and cancer types.	Luo, H. et al. Pan-cancer single-cell analysis reveals the heterogeneity and plasticity of cancer-associated fibroblasts in the tumor microenvironment. Nat Commun 13, 6619, doi:10.1038/s41467-022-34395-2 (2022).	10.1038/s41467-022-34395-2
EGAS00001000888	RNA-seq data of prostate cancer	Ren, S. et al. Whole-genome and Transcriptome Sequencing of Prostate Cancer Identify New Genetic Alterations Driving Disease Progression. European Urology 73, 322-339, doi:https://doi.org/10.1016/j.eururo.2017.08.027 (2018).	10.1016/j.eururo.2017.08.027
OEP005136	Single-cell RNA sequencing of human bone metastases across multiple primary tumor types	Wang S, Ma F, Wang D, Yu Q, Zheng H, Chen Z, Zhao S, Xu L, Ye Q, Tan Y, Huang W, Sun Z, Wu Z, Cai W, Fang M, Cheng M, Ji Y, Zhang Y, Gu B, Song S, Chen Y, Zhang J, Shao Y, Yan W, Sun Y. A pan-cancer single-cell transcriptomic atlas of human bone metastases. Cell Rep Med. 2026 Feb 17;7(2):102583. doi: 10.1016/j.xcrm.2025.102583. Epub 2026 Jan 30. PMID: 41619722; PMCID: PMC12923970.	10.1016/j.xcrm.2025.102583
