## Supplemental Tables 1-11 for "Neutrophils orchestrate pre-metastatic immunosuppressive bone marrow remodeling during prostate cancer metastasis": TableS10_primers.xlsx

### Sheet: qPCR
Primer name	Sequence (5′–3′)
human-GAPDH-F	GGAGCGAGATCCCTCCAAAAT
human-GAPDH-R	GGCTGTTGTCATACTTCTCATGG
human-SLAMF6-F	AGAGTATGTTTCAGTGTCTCC
human-SLAMF6-R	GTCCAGATTTCTGTTTCCCT
human-SLAMF7-F	CGGGAAACTCCTAACATATGC
human-SLAMF7-R	TAGGATTGTTCTATTAGTGTGAGGG
mouse-Gapdh-F	GTGCAGTGCCAGCCTCGTCC
mouse-Gapdh-R	GCCACTGCAAATGGCAGCCC
mouse-Lgals9-F	TGTTCTCTACTCCTGGAATCC
mouse-Lgals9-R	AAAGCCCATTTGGAATGGG
mouse-Il1b-F	GAAATGCCACCTTTTGACAGTG
mouse-Il1b-R	TGGATGCTCTCATCAGGACAG
mouse-Klf4-F	CTTGTGACTATGCAGGCTG
mouse-Klf4-R	GTAAGGTTTCTCGCCTGTG
mouse-Ccr3-F	TGTCACCAGCCTCTTGTTGAT
mouse-Ccr3-R	GTAGTGGCCAAAACCCCACT
mouse-Sod2-F	TGGACAAACCTGAGCCCTAAG
mouse-Sod2-R	CCCAAAGTCACGCTTGATAGC
mouse-Icam1-F	TCCGTGGGGAGGAGATACTG
mouse-Icam1-R	TAAGGTCCTCTGCGTCTCCA
mouse-Igf1-F	CACATCATGTCGTCTTCACACC
mouse-Igf1-R	GGAAGCAACACTCATCCACAATG
mouse-Hif1a-F	CTTGACAAGCTAGCCGGAGG
mouse-Hif1a-R	CGACGTTCAGAACTCATCCTATTTT
mouse-Metrnl-F	AGGACCACAGGCTTCCAGTA
mouse-Metrnl-R	GAAGCCTCGGACAACAAAGTC
mouse-Dusp4-F	CATCGAGTACATCGACGCAG
mouse-Dusp4-R	ATGAAGCTGAAGTTGGGCGA
mouse-Nr4a3-F	CGGGATGGTTAAGGAAGTTGTG
mouse-Nr4a3-R	CAATGCCAGGCACAGTCATTTA

### Sheet: ChIP-qPCR
Primer name	Sequence (5′–3′)
mouse-ChIP-Klf4-F-1	TTAGTTGCAGTCTTAGTGGTCG
mouse-ChIP-Klf4-R-1	AGATTTTTCTCAATAAATAGCTTAAAGG
mouse-ChIP-negative-Klf4-F	CAAATTCTACTGCATGCCCCAC
mouse-ChIP-negative-Klf4-R	GTATGGCCCTAAAGTGTCATAAAGA
