## Supplemental Tables 1-11 for "Neutrophils orchestrate pre-metastatic immunosuppressive bone marrow remodeling during prostate cancer metastasis": TableS11_antibodies.xlsx

### Sheet: sheet1
Antibodies	Source	Identifier
PE/Cyanine7 anti-mouse/human CD11b Antibody	BioLegend	Cat#101215; RRID: AB_312798
FITC anti-mouse Ly-6G Antibody	BioLegend	Cat#127605; RRID: AB_1236488
Brilliant Violet 421™ anti-human CD193 (CCR3) Antibody	BioLegend	Cat#310714; RRID: AB_2561886
PE anti-mouse CD54 Antibody	BioLegend	Cat#116107; RRID: AB_313698
IGF-I Receptor beta (D23H3) Rabbit Monoclonal Antibody #9750	Cell Signaling Technology	Cat#9750T
Alexa Fluor® 700 anti-mouse Ly-6C Antibody	BioLegend	Cat#128023; PRID:AB_10640119
PE anti-mouse CD115 (CSF-1R) Antibody	BioLegend	Cat#135505; RRID: AB_1937254
PE/Cyanine7 anti-mouse CD8a Antibody	BioLegend	Cat#100721; RRID: AB_312760
PE anti-human/mouse Granzyme B Recombinant Antibody	BioLegend	Cat#372208; RRID: AB_2687032
Brilliant Violet 650™ anti-mouse IFN-γ Antibody	BioLegend	Cat#505832; RRID: AB_2734492
PE anti-mouse CD366 (Tim-3) Antibody	BioLegend	Cat#134003; RRID: AB_1626181
Brilliant Violet 421™ anti-mouse CD4 Antibody	BioLegend	Cat#100437; RRID: AB_10900241
FOXP3 Monoclonal Antibody (FJK-16S), PE, eBioscience™	Thermo Fisher Scientific	Cat#12-5773-82; RRID: AB_465936
APC anti-mouse Ly108 (SLAMF6) Antibody	BioLegend	Cat#134610; RRID: AB_2728155
PE anti-mouse CD319 (SLAMF7) Antibody	BioLegend	Cat#152006; RRID: AB_2632677
FITC anti-human CD66b Antibody	BioLegend	Cat#305103; RRID: AB_314495
Brilliant Violet 421™ anti-mouse CD193 (CCR3) Antibody	BioLegend	Cat#144517; RRID: AB_2565743
PerCP/Cyanine5.5 anti-mouse CD45 Antibody	BioLegend	Cat#103131; RRID: AB_893344
PerCP/Cyanine5.5 anti-human CD45 Recombinant Antibody	BioLegend	Cat#384409; RRID: AB_3083385
FITC anti-mouse CD3 Antibody	BioLegend	Cat#100203; RRID: AB_312660
PE anti-mouse/human CD44 Antibody	BioLegend	Cat#103023; RRID: AB_493686
PerCP/Cyanine5.5 anti-mouse CD62L Antibody	BioLegend	Cat#104431; RRID: AB_2187123
APC/Cyanine7 anti-mouse CX3CR1 Antibody	BioLegend	Cat#149047; RRID: AB_2892303
APC anti-mouse CD274 (B7-H1, PD-L1) Antibody	BioLegend	Cat#124311; RRID: AB_10612935
APC anti-human CD274 (B7-H1, PD-L1) Antibody	BioLegend	Cat#329707; RRID: AB_940358
PE anti-human CD54 Antibody	BioLegend	Cat#353105; RRID: AB_10899575
APC anti-mouse CD279 (PD-1) Antibody	BioLegend	Cat#135209; RRID: AB_2251944
IGF1R/CD221 Polyclonal antibody	Proteintech	Cat#20254-1-AP
GAPDH Rabbit Monoclonal Antibody	Beyotime	Cat#AF1186
IGF1 Polyclonal antibody	Proteintech	Cat#28530-1-AP; RRID: AB_2881164
Anti-CCR3 antibody [EPR27419-30]	Abcam	Cat#ab318266
Anti-CCR3 antibody [EPR23893-40]	Abcam	Cat#ab227032
ICAM-1/CD54 Rabbit PolymAb®	ABclonal	Cat#A26412PM; RRID: AB_3717438
Purified anti-human CD66b	BioLegend	Cat#305102; RRID: AB_314494
Purified anti-mouse Ly-6G	BioLegend	Cat#127601; RRID: AB_1089179
PD-L1/CD274 antibody	Proteintech	Cat#66248-1-Ig; RRID: AB_2756526
Ly-6G/Ly-6C (Gr-1) (RB6-8C5) Rat Monoclonal Antibody	Cell Signaling Technology	Cat#31469S; RRID: AB_2888647
Goat anti-Mouse IgG (H+L) Highly Cross-Adsorbed Secondary Antibody, Alexa Fluor™ 488	Invitrogen (Thermo Fisher Scientific)	Cat#A11029; RRID: AB_2534088
Goat anti-Rat IgG (H+L) Highly Cross-Adsorbed Secondary Antibody, Alexa Fluor™ Plus 555	Invitrogen (Thermo Fisher Scientific)	Cat#A48263; RRID: AB_2896332
Goat anti-Rabbit IgG (H+L) Highly Cross-Adsorbed Secondary Antibody, Alexa Fluor™ 633	Invitrogen (Thermo Fisher Scientific)	Cat#A21071; RRID: AB_2535732
Purified Rat Anti-Mouse CD16/CD32 (Mouse BD Fc Block™)	BD Pharmingen (BD Biosciences)	Cat#553141; RRID: AB_394656
PerCP-Cy™5.5 Rat Anti-Mouse CD3 Molecular Complex	BD Pharmingen (BD Biosciences)	Cat#560527; RRID: AB_1727463
APC anti-mouse Perforin	BioLegend	Cat#154304; RRID: AB_2721463
Ganitumab (AMG 479; Human Anti-IGF1R Recombinant Antibody)	MCE (MedChemExpress)	Cat#HY-P99294
InVivoMAb anti-mouse PD-1 (CD279)	Bio X Cell	Cat#BE0146; RRID: AB_10949053
Anti-mouse/rat IL-1β-InVivo [B122]	Selleck Chemicals	Cat#A2142
CD3 Monoclonal Antibody (17A2), Functional Grade, eBioscience™	Invitrogen	Cat# 16-0032-82; RRID: AB_468851
CD28 Monoclonal Antibody (37.51), Functional Grade, eBioscience™	Invitrogen	Cat# 16-0281-82; RRID: AB_468921
